# Paralysis Efficiency (ED_50_) Scales Linearly with Lethality (LD_50_) in Spider Venoms

**DOI:** 10.64898/2026.03.06.710087

**Authors:** Keith Lyons, Dayle Leonard, Leona McSharry, Michael Martindale, Brandon L. Collier, Aiste Vitkauskaite, John P. Dunbar, Michel M. Dugon, Kevin Healy

**Author notes:** These authors contributed equally to this work (Keith Lyons, Dayle Leonard, Michel M. Dugon, Kevin Healy).

## Abstract

Historically, venom potencies have been assessed using measures of lethality, such as the median lethal dose (LD_50_). However, venoms may be selected primarily for their ability to rapidly incapacitate rather than cause mortality, meaning LD_50_ may not capture the efficacy of venoms in an ecological and evolutionary context. To capture this context, recent studies have adapted measures that assess venoms’ ability to rapidly incapacitate, such as the median effective dose (ED_50_). However, while ED_50_ values are expected to provide a more proximate assessment of ecological variation in venom potency, it is unknown whether historically available LD_50_ values are still useful proxies of ecologically relevant potency or whether they capture independent axes of venom variation. Here, we test the relationship between LD_50_ and ED_50_ in spider venoms by experimentally estimating LD_50_ and ED_50_ for 12 species and collating additional potency data for 40 species retrieved from the literature. We observed an isometric relationship between LD_50_ and ED_50_ in both analyses, showing these potency measures are both strongly coupled, with an increase in paralysis efficiency associated with a similar increase in lethality. Our results suggest that the functional aspects of venom potency, paralysis and lethality, are intrinsically linked, and due to this strong mechanistic coupling, historically available LD_50_ values may be used to compare general venom potencies in spiders, provided that they are based on the same prey model.
