## Supplementary material for "Paralysis Efficiency (ED_50_) Scales Linearly with Lethality (LD_50_) in Spider Venoms": S2

species	taxa	animal	species_matched	prey_species	prey_model_mass_g	model_class	Cohort_N	LD50_ulg	LD50_ulg_min	LD50_ulg_max	ED50_ulg	ED50_ulg_min	ED50_ulg_max	LD50_ED50_diff	extraction_method	injection_method	ref
Agelenopsis_aperta	Agelenidae	Agelenidae_Agelenopsis_aperta	Agelenidae_Agelenopsis_aperta	Manduca_sexta	0.05	Insecta	69	2.8	2.3	3.4	3.1	2.5	4	-0.3	electrical_stimulation	thorax_cephalothorax	Quistad, G.B., Dennis, P.A. and Skinner, W.S., 1992. Insecticidal activity of spider (Araneae), centipede (Chilopoda), scorpion (Scorpionida), and snake (Serpentes) venoms. Journal of economic entomology, 85(1), pp.33-39.
Agelenopsis_aperta	Agelenidae	Agelenidae_Agelenopsis_aperta		Diabrotica_undecimpunctata_undecimpunctata	0.013	Insecta	57	2.8	2	4	4.2	3.2	5.5	-1.4	electrical_stimulation	thorax_cephalothorax	Quistad, G.B., Dennis, P.A. and Skinner, W.S., 1992. Insecticidal activity of spider (Araneae), centipede (Chilopoda), scorpion (Scorpionida), and snake (Serpentes) venoms. Journal of economic entomology, 85(1), pp.33-39.
Aphonopelma_chalcodes	Theraphosidae	Theraphosidae_Aphonopelma_vorhiesi	Theraphosidae_Aphonopelma_vorhiesi	Manduca_sexta	0.05	Insecta	55	0.63	0.42	0.94	0.59	0.45	0.79	0.04	electrical_stimulation	thorax_cephalothorax	Quistad, G.B., Dennis, P.A. and Skinner, W.S., 1992. Insecticidal activity of spider (Araneae), centipede (Chilopoda), scorpion (Scorpionida), and snake (Serpentes) venoms. Journal of economic entomology, 85(1), pp.33-39.
Atrax_robustus	Atracidae	Atracidae_Atrax_robustus	Atracidae_Atrax_robustus	Blatta_orientalis	0.35	Insecta	15	0.137	na	na	0.0043	na	na	0.1327	electrical_stimulation	thorax_cephalothorax	Nentwig, Wolfgang., Friedel, Thomas. and Manhart, Christof., 1992. Comparative investigations on the effect of the venoms of 18 spider species onto the cockroach Blatta orientalis (Blattodea). Zool. Jb. Physiol, 96(2), pp.279-290.
Atrax_robustus	Atracidae	Atracidae_Atrax_robustus		Blatta_orientalis	0.35	Insecta	15	0.4	na	na	0.0026	na	na	0.3974	electrical_stimulation	thorax_cephalothorax	Nentwig, Wolfgang., Friedel, Thomas. and Manhart, Christof., 1992. Comparative investigations on the effect of the venoms of 18 spider species onto the cockroach Blatta orientalis (Blattodea). Zool. Jb. Physiol, 96(2), pp.279-290.
Avicularia_avicularia	Theraphosidae	Theraphosidae_Avicularia_avicularia		Blatta_orientalis	0.35	Insecta	15	0.1857	na	na	0.001	na	na	0.1847	electrical_stimulation	thorax_cephalothorax	Nentwig, Wolfgang., Friedel, Thomas. and Manhart, Christof., 1992. Comparative investigations on the effect of the venoms of 18 spider species onto the cockroach Blatta orientalis (Blattodea). Zool. Jb. Physiol, 96(2), pp.279-290.
Calilena_sp.	Agelenidae	Agelenidae_Calilena_sp.		Manduca_sexta	0.05	Insecta	66	0.64	0.58	0.77	1.3	0.96	1.7	-0.66	electrical_stimulation	thorax_cephalothorax	Quistad, G.B., Dennis, P.A. and Skinner, W.S., 1992. Insecticidal activity of spider (Araneae), centipede (Chilopoda), scorpion (Scorpionida), and snake (Serpentes) venoms. Journal of economic entomology, 85(1), pp.33-39.
Cheiracanthium_mildei	Eutichuridae	Eutichuridae_Cheiracanthium_mildei		Manduca_sexta	0.05	Insecta	44	0.15	0.1	0.22	0.08	0.06	0.11	0.07	venom_gland_extraction	thorax_cephalothorax	Quistad, G.B., Dennis, P.A. and Skinner, W.S., 1992. Insecticidal activity of spider (Araneae), centipede (Chilopoda), scorpion (Scorpionida), and snake (Serpentes) venoms. Journal of economic entomology, 85(1), pp.33-39.
Cupiennius_salei	Trechaleidae	Trechaleidae_Cupiennius_granadensis	Trechaleidae_Cupiennius_granadensis	Blatta_orientalis	0.35	Insecta	15	0.2	na	na	0.014	na	na	0.186	electrical_stimulation	thorax_cephalothorax	Friedel, T. and Nentwig, W., 1989. Immobilizing and lethal effects of spider venoms on the cockroach and the common mealbeetle. Toxicon, 27(3), pp.305-316.
Cupiennius_salei	Trechaleidae	Trechaleidae_Cupiennius_granadensis		Tenebrio_monitor	0.1	Insecta	15	1.842	na	na	0.397	na	na	1.445	electrical_stimulation	thorax_cephalothorax	Friedel, T. and Nentwig, W., 1989. Immobilizing and lethal effects of spider venoms on the cockroach and the common mealbeetle. Toxicon, 27(3), pp.305-316.
Cybaeodamus_taim	Zodariidae	Zodariidae_Cybaeodamus_ornatus	Zodariidae_Cybaeodamus_ornatus	Lasius_flavus	0.00094	Insecta	64	1.82	1.11	2.96	0.17	0.07	0.4	1.65	electrical_stimulation	thorax_cephalothorax	Michálek, O., Kuhn-Nentwig, L. and Pekár, S., 2019. High specific efficiency of venom of two prey-specialized spiders. Toxins, 11(12), p.687.
Cybaeodamus_taim	Zodariidae	Zodariidae_Cybaeodamus_ornatus		Acheta_domesticus	0.0056	Insecta	55	0.96	0.57	1.62	0.25	0.15	0.44	0.71	electrical_stimulation	thorax_cephalothorax	Michálek, O., Kuhn-Nentwig, L. and Pekár, S., 2019. High specific efficiency of venom of two prey-specialized spiders. Toxins, 11(12), p.687.
Diguetia_albolineata	Diguetidae	Diguetidae_Diguetia_canities	Diguetidae_Diguetia_canities	Manduca_sexta	0.05	Insecta	33	0.33	0.21	0.51	0.23	0.16	0.32	0.1	electrical_stimulation	thorax_cephalothorax	Quistad, G.B., Dennis, P.A. and Skinner, W.S., 1992. Insecticidal activity of spider (Araneae), centipede (Chilopoda), scorpion (Scorpionida), and snake (Serpentes) venoms. Journal of economic entomology, 85(1), pp.33-39.
Eratigena_atrica	Agelenidae	Agelenidae_Eratigena_atrica	Agelenidae_Eratigena_atrica	Blatta_orientalis	0.35	Insecta	15	0.057	na	na	0.0017	na	na	0.0553	electrical_stimulation	thorax_cephalothorax	Nentwig, Wolfgang., Friedel, Thomas. and Manhart, Christof., 1992. Comparative investigations on the effect of the venoms of 18 spider species onto the cockroach Blatta orientalis (Blattodea). Zool. Jb. Physiol, 96(2), pp.279-290.
Filistata_sp.	Filistatidae	Filistatidae_Filistata_insidiatrix	Filistatidae_Filistata_insidiatrix	Manduca_sexta	0.05	Insecta	57	0.008	0.004	0.02	0.06	0.04	0.1	-0.052	electrical_stimulation	thorax_cephalothorax	Quistad, G.B., Dennis, P.A. and Skinner, W.S., 1992. Insecticidal activity of spider (Araneae), centipede (Chilopoda), scorpion (Scorpionida), and snake (Serpentes) venoms. Journal of economic entomology, 85(1), pp.33-39.
Filistata_sp.	Filistatidae	Filistatidae_Filistata_insidiatrix		Diabrotica_undecimpunctata_undecimpunctata	0.013	Insecta	68	0.38	0.29	0.49	0.7	0.57	0.81	-0.32	electrical_stimulation	thorax_cephalothorax	Quistad, G.B., Dennis, P.A. and Skinner, W.S., 1992. Insecticidal activity of spider (Araneae), centipede (Chilopoda), scorpion (Scorpionida), and snake (Serpentes) venoms. Journal of economic entomology, 85(1), pp.33-39.
Gnaphosa_sp.	Gnaphosidae	Gnaphosidae_Gnaphosa_lucifuga	Gnaphosidae_Gnaphosa_lucifuga	Pardosa_sp.	0.013	Arachnida	60	0.28	0.19	0.41	0.05	0.03	0.07	0.23	electrical_stimulation	thorax_cephalothorax	Michálek, O., Walker, A.A., Šedo, O., Zdráhal, Z., King, G.F. and Pekár, S., 2022. Composition and toxicity of venom produced by araneophagous white-tailed spiders (Lamponidae: Lampona sp.?). Scientific Reports, 12(1), p.21597.
Gnaphosa_sp.	Gnaphosidae	Gnaphosidae_Gnaphosa_lucifuga		Gryllus_assimilis	0.0056	Insecta	70	0.26	0.14	0.48	0.05	0.03	0.08	0.21	electrical_stimulation	thorax_cephalothorax	Michálek, O., Walker, A.A., Šedo, O., Zdráhal, Z., King, G.F. and Pekár, S., 2022. Composition and toxicity of venom produced by araneophagous white-tailed spiders (Lamponidae: Lampona sp.?). Scientific Reports, 12(1), p.21597.
Hapalopus_limensis	Theraphosidae	Theraphosidae_Hapalopus_limensis		Manduca_sexta	0.05	Insecta	45	0.45	0.32	0.65	1.3	0.39	1.8	-0.85	electrical_stimulation	thorax_cephalothorax	Quistad, G.B., Dennis, P.A. and Skinner, W.S., 1992. Insecticidal activity of spider (Araneae), centipede (Chilopoda), scorpion (Scorpionida), and snake (Serpentes) venoms. Journal of economic entomology, 85(1), pp.33-39.
Haplodrassus_sp.	Gnaphosidae	Gnaphosidae_Haplodrassus_sp.		Manduca_sexta	0.05	Insecta	55	0.003	0.002	0.006	0.007	0.005	0.01	-0.004	electrical_stimulation	thorax_cephalothorax	Quistad, G.B., Dennis, P.A. and Skinner, W.S., 1992. Insecticidal activity of spider (Araneae), centipede (Chilopoda), scorpion (Scorpionida), and snake (Serpentes) venoms. Journal of economic entomology, 85(1), pp.33-39.
Herpyllus_propinquous	Gnaphosidae	Gnaphosidae_Herpyllus_propinquous		Manduca_sexta	0.05	Insecta	63	0.03	0.02	0.04	0.04	0.03	0.05	-0.01	electrical_stimulation	thorax_cephalothorax	Quistad, G.B., Dennis, P.A. and Skinner, W.S., 1992. Insecticidal activity of spider (Araneae), centipede (Chilopoda), scorpion (Scorpionida), and snake (Serpentes) venoms. Journal of economic entomology, 85(1), pp.33-39.
Hogna_carolinensis	Lycosidae	Lycosidae_Hogna_frondicola	Lycosidae_Hogna_frondicola	Manduca_sexta	0.05	Insecta	33	1.8	1.2	2.7	1.1	0.7	1.6	0.7	electrical_stimulation	thorax_cephalothorax	Quistad, G.B., Dennis, P.A. and Skinner, W.S., 1992. Insecticidal activity of spider (Araneae), centipede (Chilopoda), scorpion (Scorpionida), and snake (Serpentes) venoms. Journal of economic entomology, 85(1), pp.33-39.
Hololena_curta	Agelenidae	Agelenidae_Hololena_curta	Agelenidae_Hololena_curta	Manduca_sexta	0.05	Insecta	40	0.78	0.52	1.2	1.1	0.79	1.6	-0.32	electrical_stimulation	thorax_cephalothorax	Quistad, G.B., Dennis, P.A. and Skinner, W.S., 1992. Insecticidal activity of spider (Araneae), centipede (Chilopoda), scorpion (Scorpionida), and snake (Serpentes) venoms. Journal of economic entomology, 85(1), pp.33-39.
Kukulkania_sp.	Filistatidae	Filistatidae_Kukulcania_hibernalis	Filistatidae_Kukulcania_hibernalis	Blatta_orientalis	0.35	Insecta	15	0.0057	na	na	0.00037	na	na	0.00533	electrical_stimulation	thorax_cephalothorax	Nentwig, Wolfgang., Friedel, Thomas. and Manhart, Christof., 1992. Comparative investigations on the effect of the venoms of 18 spider species onto the cockroach Blatta orientalis (Blattodea). Zool. Jb. Physiol, 96(2), pp.279-290.
Lampona_sp.	Lamponidae	Lamponidae_Lampona_murina	Lamponidae_Lampona_murina	Pardosa_sp.	0.013	Arachnida	70	0.07	0.05	0.1	0.06	0.04	0.09	0.01	electrical_stimulation	thorax_cephalothorax	Michálek, O., Walker, A.A., Šedo, O., Zdráhal, Z., King, G.F. and Pekár, S., 2022. Composition and toxicity of venom produced by araneophagous white-tailed spiders (Lamponidae: Lampona sp.?). Scientific Reports, 12(1), p.21597.
Lampona_sp.	Lamponidae	Lamponidae_Lampona_murina		Gryllus_assimilis	0.0056	Insecta	55	3.27	2.02	5.31	0.85	0.59	1.23	2.42	electrical_stimulation	thorax_cephalothorax	Michálek, O., Walker, A.A., Šedo, O., Zdráhal, Z., King, G.F. and Pekár, S., 2022. Composition and toxicity of venom produced by araneophagous white-tailed spiders (Lamponidae: Lampona sp.?). Scientific Reports, 12(1), p.21597.
Latrodectus_hesperus	Theridiidae	Theridiidae_Latrodectus_hesperus	Theridiidae_Latrodectus_hesperus	Manduca_sexta	0.05	Insecta	66	0.007	0.005	0.011	0.009	0.005	0.016	-0.002	electrical_stimulation	thorax_cephalothorax	Quistad, G.B., Dennis, P.A. and Skinner, W.S., 1992. Insecticidal activity of spider (Araneae), centipede (Chilopoda), scorpion (Scorpionida), and snake (Serpentes) venoms. Journal of economic entomology, 85(1), pp.33-39.
Latrodectus_hesperus	Theridiidae	Theridiidae_Latrodectus_hesperus		Blatta_orientalis	0.35	Insecta	15	0.0086	na	na	0.00017	na	na	0.00843	electrical_stimulation	thorax_cephalothorax	Nentwig, Wolfgang., Friedel, Thomas. and Manhart, Christof., 1992. Comparative investigations on the effect of the venoms of 18 spider species onto the cockroach Blatta orientalis (Blattodea). Zool. Jb. Physiol, 96(2), pp.279-290.
Loxosceles_deserta	Sicariidae	Sicariidae_Loxosceles_deserta	Sicariidae_Loxosceles_deserta	Manduca_sexta	0.05	Insecta	98	0.03	0.02	0.4	0.05	0.04	0.07	-0.02	electrical_stimulation	thorax_cephalothorax	Quistad, G.B., Dennis, P.A. and Skinner, W.S., 1992. Insecticidal activity of spider (Araneae), centipede (Chilopoda), scorpion (Scorpionida), and snake (Serpentes) venoms. Journal of economic entomology, 85(1), pp.33-39.
Loxosceles_deserta	Sicariidae	Sicariidae_Loxosceles_deserta		Blatta_orientalis	0.35	Insecta	15	0.071	na	na	0.0013	na	na	0.0697	electrical_stimulation	thorax_cephalothorax	Nentwig, Wolfgang., Friedel, Thomas. and Manhart, Christof., 1992. Comparative investigations on the effect of the venoms of 18 spider species onto the cockroach Blatta orientalis (Blattodea). Zool. Jb. Physiol, 96(2), pp.279-290.
Metepeira_sp.	Araneidae	Araneidae_Metepeira_labyrinthea	Araneidae_Metepeira_labyrinthea	Manduca_sexta	0.05	Insecta	44	1.9	1.5	2.6	2.2	1.6	3.1	-0.3	electrical_stimulation	thorax_cephalothorax	Quistad, G.B., Dennis, P.A. and Skinner, W.S., 1992. Insecticidal activity of spider (Araneae), centipede (Chilopoda), scorpion (Scorpionida), and snake (Serpentes) venoms. Journal of economic entomology, 85(1), pp.33-39.
Olios_sp.	Sparassidae	Sparassidae_Eusparassus_sp_Surkhandarya	Sparassidae_Eusparassus_sp_Surkhandarya	Blatta_orientalis	0.35	Insecta	15	0.114	na	na	0.0091	na	na	0.1049	electrical_stimulation	thorax_cephalothorax	Nentwig, Wolfgang., Friedel, Thomas. and Manhart, Christof., 1992. Comparative investigations on the effect of the venoms of 18 spider species onto the cockroach Blatta orientalis (Blattodea). Zool. Jb. Physiol, 96(2), pp.279-290.
Orodrassus_sp.	Gnaphosidae	Gnaphosidae_Orodrassus_sp.		Manduca_sexta	0.05	Insecta	40	0.02	0.01	0.03	0.03	0.02	0.04	-0.01	electrical_stimulation	thorax_cephalothorax	Quistad, G.B., Dennis, P.A. and Skinner, W.S., 1992. Insecticidal activity of spider (Araneae), centipede (Chilopoda), scorpion (Scorpionida), and snake (Serpentes) venoms. Journal of economic entomology, 85(1), pp.33-39.
Palpimanus_sp.	Palpimanidae	Palpimanidae_Palpimanus_gibbulus	Palpimanidae_Palpimanus_gibbulus	Pardosa_sp.	0.00909	Arachnida	136	0.07	0.06	0.09	0.01	0	0.02	0.06	electrical_stimulation	thorax_cephalothorax	Michálek, O., Kuhn-Nentwig, L. and Pekár, S., 2019. High specific efficiency of venom of two prey-specialized spiders. Toxins, 11(12), p.687.
Palpimanus_sp.	Palpimanidae	Palpimanidae_Palpimanus_gibbulus		Acheta_domesticus	0.0056	Insecta	61	3.6	1.84	7.02	0.13	0.01	0.17	3.47	electrical_stimulation	thorax_cephalothorax	Michálek, O., Kuhn-Nentwig, L. and Pekár, S., 2019. High specific efficiency of venom of two prey-specialized spiders. Toxins, 11(12), p.687.
Peucetia_viridans	Oxyopidae	Oxyopidae_Peucetia_viridans	Oxyopidae_Peucetia_viridans	Manduca_sexta	0.05	Insecta	53	1.5	1	2.3	0.8	0.6	0.98	0.7	electrical_stimulation	thorax_cephalothorax	Quistad, G.B., Dennis, P.A. and Skinner, W.S., 1992. Insecticidal activity of spider (Araneae), centipede (Chilopoda), scorpion (Scorpionida), and snake (Serpentes) venoms. Journal of economic entomology, 85(1), pp.33-39.
Peucetia_viridans	Oxyopidae	Oxyopidae_Peucetia_viridans		Diabrotica_undecimpunctata_undecimpunctata	0.013	Insecta	36	2	1.4	2.9	1.7	1.1	2.4	0.3	electrical_stimulation	thorax_cephalothorax	Quistad, G.B., Dennis, P.A. and Skinner, W.S., 1992. Insecticidal activity of spider (Araneae), centipede (Chilopoda), scorpion (Scorpionida), and snake (Serpentes) venoms. Journal of economic entomology, 85(1), pp.33-39.
Peucetia_viridans	Oxyopidae	Oxyopidae_Peucetia_viridans		Blatta_orientalis	0.35	Insecta	15	0.43	na	na	0.00069	na	na	0.42931	electrical_stimulation	thorax_cephalothorax	Nentwig, Wolfgang., Friedel, Thomas. and Manhart, Christof., 1992. Comparative investigations on the effect of the venoms of 18 spider species onto the cockroach Blatta orientalis (Blattodea). Zool. Jb. Physiol, 96(2), pp.279-290.
Phidippus_ardens	Salticidae	Salticidae_Phidippus_ardens		Manduca_sexta	0.05	Insecta	66	0.28	0.14	0.55	0.23	0.06	0.84	0.05	electrical_stimulation	thorax_cephalothorax	Quistad, G.B., Dennis, P.A. and Skinner, W.S., 1992. Insecticidal activity of spider (Araneae), centipede (Chilopoda), scorpion (Scorpionida), and snake (Serpentes) venoms. Journal of economic entomology, 85(1), pp.33-39.
Phidippus_audax	Salticidae	Salticidae_Phidippus_audax		Manduca_sexta	0.05	Insecta	60	0.2	0.16	0.25	0.18	0.15	0.23	0.02	electrical_stimulation	thorax_cephalothorax	Quistad, G.B., Dennis, P.A. and Skinner, W.S., 1992. Insecticidal activity of spider (Araneae), centipede (Chilopoda), scorpion (Scorpionida), and snake (Serpentes) venoms. Journal of economic entomology, 85(1), pp.33-39.
Phidippus_johnsoni	Salticidae	Salticidae_Plexippus_paykulli	Salticidae_Plexippus_paykulli	Manduca_sexta	0.05	Insecta	56	0.17	0.12	0.25	0.14	0.1	0.2	0.03	electrical_stimulation	thorax_cephalothorax	Quistad, G.B., Dennis, P.A. and Skinner, W.S., 1992. Insecticidal activity of spider (Araneae), centipede (Chilopoda), scorpion (Scorpionida), and snake (Serpentes) venoms. Journal of economic entomology, 85(1), pp.33-39.
Phidippus_johnsoni	Salticidae	Salticidae_Plexippus_paykulli		Blatta_orientalis	0.35	Insecta	15	0.069	na	na	0.0014	na	na	0.0676	electrical_stimulation	thorax_cephalothorax	Nentwig, Wolfgang., Friedel, Thomas. and Manhart, Christof., 1992. Comparative investigations on the effect of the venoms of 18 spider species onto the cockroach Blatta orientalis (Blattodea). Zool. Jb. Physiol, 96(2), pp.279-290.
Phidippus_octopunctatus	Salticidae	Salticidae_Phidippus_octopunctatus		Manduca_sexta	0.05	Insecta	72	0.46	0.19	1.1	1.2	0.18	7.5	-0.74	electrical_stimulation	thorax_cephalothorax	Quistad, G.B., Dennis, P.A. and Skinner, W.S., 1992. Insecticidal activity of spider (Araneae), centipede (Chilopoda), scorpion (Scorpionida), and snake (Serpentes) venoms. Journal of economic entomology, 85(1), pp.33-39.
Philodromid_sp.	Philodromidae	Philodromidae_Tibellus_oblongus	Philodromidae_Tibellus_oblongus	Manduca_sexta	0.05	Insecta	75	0.29	0.24	0.37	0.1	0.08	0.13	0.19	electrical_stimulation	thorax_cephalothorax	Quistad, G.B., Dennis, P.A. and Skinner, W.S., 1992. Insecticidal activity of spider (Araneae), centipede (Chilopoda), scorpion (Scorpionida), and snake (Serpentes) venoms. Journal of economic entomology, 85(1), pp.33-39.
Plectreurys_tristis	Plectreuridae	Plectreuridae_Plectreurys_tristis	Plectreuridae_Plectreurys_tristis	Blatta_orientalis	0.35	Insecta	15	0.069	na	na	0.0017	na	na	0.0673	electrical_stimulation	thorax_cephalothorax	Nentwig, Wolfgang., Friedel, Thomas. and Manhart, Christof., 1992. Comparative investigations on the effect of the venoms of 18 spider species onto the cockroach Blatta orientalis (Blattodea). Zool. Jb. Physiol, 96(2), pp.279-290.
Schizocosa_mccooki	Lycosidae	Lycosidae_Schizocosa_ocreata	Lycosidae_Schizocosa_ocreata	Manduca_sexta	0.05	Insecta	55	1.3	1.1	1.5	1.2	1	1.3	0.1	electrical_stimulation	thorax_cephalothorax	Quistad, G.B., Dennis, P.A. and Skinner, W.S., 1992. Insecticidal activity of spider (Araneae), centipede (Chilopoda), scorpion (Scorpionida), and snake (Serpentes) venoms. Journal of economic entomology, 85(1), pp.33-39.
Scytodes_sp.	Scytodidae	Scytodidae_Scytodes_thoracica	Scytodidae_Scytodes_thoracica	Manduca_sexta	0.05	Insecta	40	7.1	4.8	11	10.4	5.8	19	-3.3	venom_glue_extract	thorax_cephalothorax	Quistad, G.B., Dennis, P.A. and Skinner, W.S., 1992. Insecticidal activity of spider (Araneae), centipede (Chilopoda), scorpion (Scorpionida), and snake (Serpentes) venoms. Journal of economic entomology, 85(1), pp.33-39.
Steatoda_grossa	Theridiidae	Theridiidae_Steatoda_triangulosa	Theridiidae_Steatoda_triangulosa	Manduca_sexta	0.05	Insecta	42	2.4	1.6	3.7	3.3	2.4	4.8	-0.9	venom_gland_extraction	thorax_cephalothorax	Quistad, G.B., Dennis, P.A. and Skinner, W.S., 1992. Insecticidal activity of spider (Araneae), centipede (Chilopoda), scorpion (Scorpionida), and snake (Serpentes) venoms. Journal of economic entomology, 85(1), pp.33-39.
Stegodyphus_lineatus	Eresidae	Eresidae_Stegodyphus_lineatus	Eresidae_Stegodyphus_lineatus	Pardosa_sp.	0.00909	Arachnida	99	8.52	4.86	14.95	8.66	4.82	15.54	-0.14	electrical_stimulation	thorax_cephalothorax	Michálek, O., Kuhn-Nentwig, L. and Pekár, S., 2019. High specific efficiency of venom of two prey-specialized spiders. Toxins, 11(12), p.687.
Stegodyphus_lineatus	Eresidae	Eresidae_Stegodyphus_lineatus		Acheta_domesticus	0.0056	Insecta	65	1.74	0.96	3.17	0.27	0.14	0.53	1.47	electrical_stimulation	thorax_cephalothorax	Michálek, O., Kuhn-Nentwig, L. and Pekár, S., 2019. High specific efficiency of venom of two prey-specialized spiders. Toxins, 11(12), p.687.
Tigrosa_helluo	Lycosidae	Lycosidae_Tigrosa_helluo		Manduca_sexta	0.05	Insecta	44	0.68	0.52	0.89	0.91	0.65	1.3	-0.23	electrical_stimulation	thorax_cephalothorax	Quistad, G.B., Dennis, P.A. and Skinner, W.S., 1992. Insecticidal activity of spider (Araneae), centipede (Chilopoda), scorpion (Scorpionida), and snake (Serpentes) venoms. Journal of economic entomology, 85(1), pp.33-39.
Tliltocatl_albopilosus	Theraphosidae	Theraphosidae_Tliltocatl_albopilosus		Blatta_orientalis	0.35	Insecta	15	0.42	na	na	0.0017	na	na	0.4183	electrical_stimulation	thorax_cephalothorax	Friedel, T. and Nentwig, W., 1989. Immobilizing and lethal effects of spider venoms on the cockroach and the common mealbeetle. Toxicon, 27(3), pp.305-316.
Tliltocatl_albopilosus	Theraphosidae	Theraphosidae_Tliltocatl_albopilosus		Tenebrio_monitor	0.1	Insecta	15	0.344	na	na	0.029	na	na	0.315	electrical_stimulation	thorax_cephalothorax	Friedel, T. and Nentwig, W., 1989. Immobilizing and lethal effects of spider venoms on the cockroach and the common mealbeetle. Toxicon, 27(3), pp.305-316.
Trochosa_sp.	Lycosidae	Lycosidae_Trochosa_ruricola	Lycosidae_Trochosa_ruricola	Manduca_sexta	0.05	Insecta	44	1	0.75	1.4	2.5	1.6	3.8	-1.5	electrical_stimulation	thorax_cephalothorax	Quistad, G.B., Dennis, P.A. and Skinner, W.S., 1992. Insecticidal activity of spider (Araneae), centipede (Chilopoda), scorpion (Scorpionida), and snake (Serpentes) venoms. Journal of economic entomology, 85(1), pp.33-39.
Zodarion_nitidum	Zodariidae	Zodariidae_Zodarion_italicum	Zodariidae_Zodarion_italicum	Lasius_flavus	0.00094	Insecta	77	0.06	0.05	0.06	0.07	0.06	0.08	-0.01	electrical_stimulation	thorax_cephalothorax	Michálek, O., Kuhn-Nentwig, L. and Pekár, S., 2019. High specific efficiency of venom of two prey-specialized spiders. Toxins, 11(12), p.687.
